# Patterns of within-host spread of *Chlamydia trachomatis* between vagina, endocervix and rectum revealed by comparative genomic analysis

**DOI:** 10.1101/2023.01.25.525576

**Authors:** Sandeep J. Joseph, Sankhya Bommana, Noa Ziklo, Mike Kama, Deborah Dean, Timothy D. Read

## Abstract

*Chlamydia trachomatis*, a gram-negative obligate intracellular bacterium, commonly causes sexually transmitted infections (STIs). Little is known about *C. trachomatis* transmission within the host, which is important for understanding disease epidemiology and progression. We used RNA-bait enrichment and whole-genome sequencing to compare rectal, vaginal and endocervical samples collected at the same time from 26 study participants who attended Fijian Ministry of Health and Medical Services clinics and tested positive for *C. trachomatis* at each anatomic site. The 78 *C. trachomatis* genomes from participants were from two major clades of the *C. trachomatis* phylogeny (the “prevalent urogenital and anorecta”l clade and “non-prevalent urogenital and anorectal” clade). For 21 participants, genome sequences were almost identical in each anatomic site. For the other five participants, two distinct *C. trachomatis* strains were present in different sites; in two cases, the vaginal sample was a mixture of strains. The absence of large numbers of fixed SNPs between *C. trachomatis* strains within many of the participants could indicate recent acquisition of infection prior to the clinic visit without sufficient time to accumulate significant variation in the different body sites. This model suggests that many *C. trachomatis* infections may be resolved relatively quickly in the Fijian population, possibly reflecting common prescription or over-the-counter antibiotics usage.

**Importance:** *Chlamydia trachomatis* is a bacterial pathogen that causes millions of sexually transmitted infections (STIs) annually across the globe. Because *C. trachomatis* lives inside human cells, it has historically been hard to study. We know little about how the bacterium spreads between body sites. Here, samples from 26 study participants who had simultaneous infections in their vagina, rectum and endocervix were genetically analyzed using an improved method to extract *C. trachomatis* DNA directly from clinical samples for genome sequencing. By analyzing patterns of mutations in the genomes, we found that 21 participants shared very similar *C. trachomatis* strains in all three anatomic sites, suggesting recent infection and spread. For five participants two *C. trachomatis* strains were evident, indicating multiple infections. This study is significant in that improved enrichment methods for genome sequencing provides robust data to genetically trace patterns of *C. trachomatis* infection and transmission within an individual for epidemiologic and pathogenesis interrogations.
