## SupplementalTable 1 for "Patterns of within-host spread of *Chlamydia trachomatis* between vagina, endocervix and rectum revealed by comparative genomic analysis"

### Sheet: MAP_analysis_summary
Supplemental Table 1. Metadata, typing and genome sequence quality control statistics associated with the samples from 26 women with good quality genomic sequences in three anatomic sites.
Sample_name	Age*	Signs & Symptoms**	Anatomic Site	# of Raw Read pairs	# of read pairs after adaptor trimming and Quality score (>=15)	# of read paired classified as C. trachomatis using KSLAM	Mean reads per base on Ct reference genome	# of nucleotide positions covered in the reference with >=10 reads	# of nucleotide positions covered in the reference with >=5 reads	# of nucleotide positions covered in the reference with >=1 reads	ompA genotype	Clade***	plasmid genotype	Ct ompA (copies/µl)	Ct b-actin (copies/µl)	Load (ompA/b-actin)
26C	20	yes	Endocervix	3881771	1973633	1128927	309.752	1030529	1030662	1030986	E	P-UA	No data	534.5	233.672	2.287
26R	20	no	Rectum	4376496	2155100	607714	164.513	1030451	1030558	1030993	E	P-UA	E	3075.5	684.098	4.496
26V	20	no	Vagina	2538201	875282	360482	98.4869	1029795	1030419	1030997	E	P-UA	E	1645	NA	NA
32C	26	no	Endocervix	2768653	1300007	1047385	284.935	979976	1011880	1029955	G	P-UA	E	452.382	2103.44	0.215
32R	26	yes	Rectum	8518792	4120862	1249195	341.312	1030360	1030575	1031049	G	P-UA	No data	828.676	1617.98	0.512
32V	26	yes	Vagina	3493014	1038876	575175	156.929	1031261	1031464	1031627	G	NP-UA	E	875.107	305.099	2.868
68C	26	no	Endocervix	3255345	1494551	839394	227.504	1030218	1030319	1030782	Ja	P-UA	E	1683.93	1021.49	1.649
68R	26	no	Rectum	3964230	2171942	300439	82.3285	1028335	1029607	1030976	Ja	P-UA	No data	262.311	2008.17	0.131
68V	26	no	Vagina	2399972	825022	232670	63.3296	1029398	1030136	1030693	Ja	P-UA	E	2005.34	1433.92	1.399
72C	32	no	Endocervix	9061129	5449349	5188999	1418.15	1031271	1031313	1031928	G	NP-UA	D/G	2107.48	482.501	4.368
72R	32	no	Rectum	1764699	1429554	53096	13.9978	778741	1002017	1030750	G	NP-UA	D/G	1664	41.292	40.299
72V	32	no	Vagina	1568358	463667	169916	46.1848	1028273	1030168	1031293	G	NP-UA	D/G	349.2	2495.27	0.14
87C	24	no	Endocervix	3379564	858759	584847	156.53	1030948	1031164	1031720	G	NP-UA	D/G	186.8	2233.7	0.084
87R	24	no	Rectum	4378845	2091933	125227	33.8871	1026633	1030429	1031485	G	NP-UA	D/G	953.3	778.639	1.224
87V	24	yes	Vagina	3583086	639211	142218	38.4826	1027794	1030251	1031481	G	NP-UA	D/G	151.5	1666.67	0.091
98C	22	yes	Endocervix	10110856	6618509	6510165	1742.02	1031308	1031462	1031966	G	NP-UA	D/G	344	3947.6	0.087
98R	22	no	Rectum	1930840	1715197	962268	262.077	1031377	1031487	1031574	G	NP-UA	D/G	31549	555.293	56.815
98V	22	yes	Vagina	1259385	791372	307678	84.668	1029099	1030820	1031531	G	NP-UA	D/G	434.4	1809.35	0.24
107C	29	no	Endocervix	33923070	2934946	324782	86.666	859337	928194	994243	Ja	P-UA	E	2218	1301.55	1.704
107R	29	no	Rectum	2302152	1924399	705294	190.44	1030324	1030537	1030800	Ja	P-UA	E	18377	708.586	25.935
107V	29	no	Vagina	1347716	942944	175198	47.0549	1028088	1029717	1030586	Ja	P-UA	E	120.18	815.621	0.147
192C	26	no	Endocervix	5476564	2157973	1576686	425.962	1030173	1030356	1031167	Ja	P-UA	E	328	2383.45	0.138
192R	26	no	Rectum	2175904	1793255	1184836	312.305	1030450	1030549	1030744	Ja	P-UA	E	43905	1550.33	28.32
192V	26	no	Vagina	1390989	940352	331250	90.0168	1030137	1030378	1030584	Ja	P-UA	E	275.1	NA	NA
227C	21	yes	Endocervix	4827086	2972494	2651587	728.03	1031271	1031343	1031864	G	NP-UA	D/G	1824	2790.56	0.654
227R	21	yes	Rectum	17615509	5210586	86270	22.267	987852	1026120	1030982	G	NP-UA	D/G	470.5	NA	NA
227V	21	no	Vagina	4115404	1431140	402322	109.589	1030961	1031102	1031458	G	NP-UA	D/G	3257.49	NA	NA
362C	35	no	Endocervix	8046629	4720587	887492	239.467	1030593	1031012	1031791	F	NP-UA	D/G	1933.68	829.484	2.331
362R	35	no	Rectum	7028809	3899905	613008	165.26	1029180	1030515	1031524	F	NP-UA	D/G	576.25	1236.36	0.466
362V	35	no	Vagina	2785894	1277347	297558	80.7386	1030914	1031031	1031456	F	NP-UA	D/G	136.42	1067.45	0.128
519C	19	no	Endocervix	10915045	7121754	7083988	1933.49	1030759	1030904	1031711	E	P-UA	No data	532.044	1918.34	0.277
519R	19	no	Rectum	23015761	3637332	175582	46.2201	927851	995316	1027451	E	P-UA	E	185.797	136.429	1.362
519V	19	yes	Vagina	2521704	1440450	457803	123.005	1029979	1030347	1031041	E	P-UA	E	63753.5	NA	NA
564C	32	no	Endocervix	4201603	1928478	1393171	379.17	1030246	1030390	1031396	Ja	P-UA	E	894.99	2781.22	0.322
564R	32	no	Rectum	4643615	1954793	259807	70.0811	1029757	1030218	1030957	E	P-UA	No data	404.064	2515.31	0.161
564V	32	no	Vagina	3677998	1262700	128965	34.8063	1024900	1028851	1030891	E	P-UA	E	2953.97	794.379	3.719
753C	23	no	Endocervix	4811591	2477195	351316	94.5519	1030538	1031074	1031552	G	NP-UA	No data	772.9	3714.72	0.208
753R	23	no	Rectum	3858570	2348430	75702	20.2257	925660	1016985	1030573	G	NP-UA	D/G	121.89	5.158	23.633
753V	23	no	Vagina	2489300	1120281	560065	152.646	1030820	1031105	1031588	G	NP-UA	D/G	570.39	NA	NA
908C	31	no	Endocervix	3044175	587948	351365	95.7931	1028111	1029501	1031150	Ja	P-UA	E	116.754	2771.41	0.042
908R	31	no	Rectum	3595960	2193839	802050	219.548	1029593	1029970	1030676	Ja	P-UA	E	483.091	779.604	0.62
908V	31	no	Vagina	25289804	2368406	342739	87.1397	1027162	1029070	1030287	Ja	P-UA	E	1477.98	NA	NA
927C	38	no	Endocervix	4153249	2063566	1804757	488.661	1030526	1030707	1031018	E	P-UA	No data	1295.61	2437.58	0.532
927R	38	yes	Rectum	7173247	4290127	3482170	948.169	1030640	1030810	1031504	E	P-UA	E	1904.66	NA	NA
927V	38	yes	Vagina	4960468	2505383	1894046	518.507	1030516	1030630	1031226	E	P-UA	E	2350.48	NA	NA
951C	30	no	Endocervix	3002396	1697833	1591389	434.969	1030210	1030390	1031095	E	P-UA	No data	840.525	2249.04	0.374
951R	30	no	Rectum	11964131	7658027	4952271	1345.96	1030963	1031735	1032243	E	P-UA	E	1159.61	651.188	1.781
951V	30	no	Vagina	4113765	2118273	555930	151.452	1030100	1030593	1031837	E	P-UA	E	2638.75	NA	NA
968C	22	no	Endocervix	9296911	5961175	5692279	1556.69	1031318	1031470	1032082	G	NP-UA	No data	865.662	6158.42	0.141
968R	22	yes	Rectum	4395902	2364069	65255	17.4249	882607	1009672	1030457	G	NP-UA	No data	1201.89	18.175	66.129
968V	22	yes	Vagina	4098543	1864162	742576	201.628	1031096	1031313	1031790	G	NP-UA	D/G	15179.3	NA	NA
1077C	30	no	Endocervix	2707271	1379498	973867	265.423	1030256	1030606	1031899	Ja	P-UA	No data	122.744	2572.97	0.048
1077R	30	no	Rectum	4536604	2112188	146444	36.0062	966434	1021812	1030909	Ja	P-UA	No data	368.139	NA	NA
1077V	30	yes	Vagina	2828731	817391	111963	30.1666	1019869	1027960	1030554	Ja	P-UA	E	1135.02	NA	NA
1078C	26	no	Endocervix	44313968	8314392	62220	18.3445	437082	751250	1008294	na	na	D/G	77.516	1113.55	0.07
1078R	26	no	Rectum	30823554	10871094	104468	30.8532	987934	1025420	1030651	E	P-UA	D/G	123.705	15.964	7.749
1078V	26	yes	Vagina	15664189	2304311	149052	38.3053	1026002	1030627	1031695	D	NP-UA	D/G	118.389	NA	NA
1079C	32	no	Endocervix	3518444	1377695	483959	131.206	1030045	1030473	1031026	E	P-UA	E	103.751	2800.48	0.037
1079R	32	no	Rectum	3543575	1632939	173076	46.5416	1026667	1030411	1031639	E	P-UA	E	306.39	387.255	0.791
1079V	32	no	Vagina	3446135	795669	264367	71.4512	1029549	1030744	1031682	E	P-UA	E	402.732	NA	NA
1106C	26	yes	Endocervix	7390409	4895814	4867637	1330.37	1031633	1031676	1032115	D	NP-UA	D/G	2362.05	2419.99	0.976
1106R	26	no	Rectum	7878537	4880882	3546987	967.082	1031652	1031738	1032043	D	NP-UA	D/G	2018.85	1201.25	1.681
1106V	26	yes	Vagina	2673088	1497698	1177170	320.284	1031568	1031628	1031896	D	NP-UA	D/G	20731.7	1444.64	14.351
1145C	27	no	Endocervix	3245911	605268	342941	93.5009	1029412	1029994	1031149	Ja	P-UA	E	249.978	1119.78	0.223
1145R	27	no	Rectum	6315303	3675922	2839618	772.072	1030400	1030565	1031347	Ja	P-UA	E	1323.75	507.37	2.609
1145V	27	no	Vagina	4261594	1499177	133698	36.1844	992587	1026948	1031199	Ja	P-UA	E	1771.26	1528.86	1.159
1176C	28	no	Endocervix	1704397	402441	290255	78.8803	1029623	1030448	1031097	Ja	P-UA	E	84.805	1951.95	0.043
1176R	28	no	Rectum	3079956	1095024	304242	82.7256	1030642	1031200	1031893	Ja	P-UA	E	641.326	1003.1	0.639
1176V	28	no	Vagina	3031154	537031	145531	39.6837	1026976	1030621	1031844	G	NP-UA	E	331.935	2495.8	0.133
1182C	25	yes	Endocervix	4248230	2014575	1744982	477.83	1030301	1030532	1031354	Ja	P-UA	E	2556.35	3294.03	0.776
1182R	25	no	Rectum	2578932	1335796	186473	51.0158	1030165	1031376	1031791	Ja	NP-UA	E	540.352	787.653	0.686
1182V	25	no	Vagina	4025248	1989224	1675784	455.453	1031233	1031630	1031873	Ja	P-UA	E	351.756	241.598	1.456
1201C	20	yes	Endocervix	5865884	3620178	3577270	979.169	1031246	1031480	1032125	G	NP-UA	D/G	1029.99	2832.51	0.364
1201R	20	no	Rectum	3035709	1400669	447950	122.149	1030976	1031407	1031829	G	NP-UA	D/G	413.114	293.635	1.407
1201V	20	no	Vagina	2940741	1331200	1261434	342.837	1031186	1031311	1031871	G	NP-UA	D/G	1745.98	914.434	1.909
1226C	24	no	Endocervix	2127706	721573	360904	98.1144	1029491	1030279	1030790	E	P-UA	E	2431.07	1919.65	1.266
1226R	24	no	Rectum	4552437	2653408	88464	23.9616	868261	999909	1030018	E	P-UA	E	454.206	NA	NA
1226V	24	no	Vagina	3779246	1735200	518926	141.417	1028643	1029935	1030975	E	P-UA	E	69.292	60.915	1.138
*Age, participant age when samples were taken.
**Signs & Symptoms, whether or not the anatomic site was showing any signs and/or participant had symptoms suggestive of a sexually transmitted infection.
***Clades, P-UA, prevalent urogenital and anorectal; NP-UA, non prevalent urogenital and anorectal
NOTE: plasmid genotypes D and G are identical
