## Supplemental Table 2 for "Patterns of within-host spread of *Chlamydia trachomatis* between vagina, endocervix and rectum revealed by comparative genomic analysis"

### Sheet: Sheet1
Supplemental Table 2. Coordinates of recent cross-clade recombination events inferred by fastGEAR.
Start	End	Donor Clade	log(BF)	Sample	Fiji ompA genotypes
1038741	1038783	LGV	30.8	1077C	Ja
58310	58671	LGV	52	1078V	D
58310	58530	LGV	56.2	1106C	D
746274	746804	LGV	1.4	1106V	D
58310	58686	LGV	51.3	1182R	Ja
732899	733369	LGV	27.2	1182V	Ja
58310	58493	LGV	35.7	1201R	G
1039115	1042519	LGV	1.2	192C	Ja
1039115	1042519	LGV	1.2	192R	Ja
1039115	1042519	LGV	1.2	192V	Ja
1038578	1038783	LGV	97.1	32C	G
1038758	1038783	LGV	19	32R	G
58310	58686	LGV	51.6	32V	G
1038558	1038783	LGV	103.9	519V	E
73592	98346	LGV	39.5	Ct_refDa
160233	177750	LGV	49.4	Ct_refDa
195737	220733	LGV	48	Ct_refDa
233403	237307	LGV	0.7	Ct_refDa
784059	785445	LGV	0.7	Ct_refDa
786670	788427	LGV	2	Ct_refDa
790699	791639	LGV	5.7	Ct_refDa
942428	954148	LGV	17.9	Ct_refDa
1026738	1029022	LGV	96.4	Ct_refDa
1031970	1035741	LGV	3.6	Ct_refDa
1037401	1042312	LGV	182.5	Ct_refDa
236999	240719	LGV	0.8	F_70
255752	256238	LGV	3.7	F_70
697276	699446	LGV	5.7	F_70
58310	58748	LGV	48.2	D_43nl
155911	163894	LGV	5	F_38nL
58310	58748	LGV	48.2	G
58310	58748	LGV	47.7	H
1022818	1026750	LGV	52.6	J
448581	450045	LGV	0.2	Ja_26s
473619	474831	LGV	1.6	Ja_26s
732899	733258	LGV	24	Ja_26s
58310	58748	LGV	47.9	K
58310	58748	LGV	48.4	D_UW3
825804	849082	LGV	102.1	L2C
1022890	1027524	LGV	140.4	G_9768
1022890	1027524	LGV	139.9	G_9301
58310	58748	LGV	48.3	D-EC
58310	58748	LGV	48.2	D-LC
1025518	1027561	LGV	85.6	E_150
1022890	1027524	LGV	140.1	G_11074
155911	163894	LGV	5.5	E_IU824
155911	163894	LGV	5.5	E_IU888
749035	749094	LGV	4.2	L1_115
58310	58748	LGV	48.2	G_SotonG1
767990	771123	LGV	16.5	G_SotonG1
58310	58748	LGV	47.9	D_SotonD5
155911	163894	LGV	5.6	E_Bour
58310	58748	LGV	48.3	D_CS637_11
155441	163894	LGV	4.3	E_CS1025_11
58310	58748	LGV	48.4	Ia_CS190_96
166185	170075	LGV	1	E-32931
255752	256238	LGV	3.8	SQ32
255752	256238	LGV	3.8	SQ29
58310	58748	LGV	48.5	SQ20
58310	58748	LGV	48.5	SQ24
58406	58748	LGV	21.3	SQ15
58406	58748	LGV	20.6	SQ19
58310	58748	LGV	48.3	chxRP4F1
58310	58748	LGV	48.2	chxRP4D10
58310	58748	LGV	48.2	chxRP1H1
57817	58298	NP-UA	57.6	1077C	Ja
747018	747565	NP-UA	124	1077C	Ja
770942	771475	NP-UA	37.9	1077C	Ja
771727	772398	NP-UA	53	1077C	Ja
744966	745205	NP-UA	53.1	1077R	Ja
770942	771475	NP-UA	38	1077R	Ja
771727	772398	NP-UA	53.2	1077R	Ja
770942	771475	NP-UA	38	1077V	Ja
772005	772374	NP-UA	48.6	1077V	Ja
1038531	1038783	NP-UA	109.7	1077V	Ja
719232	732487	NP-UA	39.1	1078R	E
791507	791761	NP-UA	36	1078R	E
768502	772831	NP-UA	108.2	1078V	D
1024613	1034464	NP-UA	26.2	1078V	D
57213	58309	NP-UA	84.1	1079C	E
770942	771475	NP-UA	37.6	1079C	E
772005	772374	NP-UA	48.2	1079C	E
1029706	1033303	NP-UA	97.1	1079C	E
1037321	1042519	NP-UA	176.8	1079C	E
57213	57860	NP-UA	37.3	1079R	E
57861	58748	NP-UA	46.1	1079R	E
744966	745167	NP-UA	43.5	1079R	E
770942	771475	NP-UA	37.8	1079R	E
1029706	1033303	NP-UA	97.7	1079R	E
1037307	1042519	NP-UA	180.1	1079R	E
57213	58598	NP-UA	75.7	1079V	E
58599	58686	NP-UA	7.6	1079V	E
744966	745227	NP-UA	55.4	1079V	E
747018	747362	NP-UA	94.7	1079V	E
770942	771475	NP-UA	37.8	1079V	E
1029706	1033303	NP-UA	97.8	1079V	E
1037307	1042519	NP-UA	180.3	1079V	E
770942	771475	NP-UA	38.4	107C	Ja
770942	771475	NP-UA	38.4	107R	Ja
770942	771475	NP-UA	38.4	107V	Ja
768502	772831	NP-UA	107.8	1106C	D
1024613	1034464	NP-UA	25.9	1106C	D
768502	772831	NP-UA	107.9	1106R	D
1024613	1034464	NP-UA	26	1106R	D
768502	772831	NP-UA	108.2	1106V	D
1024613	1034464	NP-UA	26.2	1106V	D
58083	58298	NP-UA	9.5	1145C	Ja
747285	747565	NP-UA	50.6	1145C	Ja
770942	771475	NP-UA	38.5	1145C	Ja
770942	771475	NP-UA	38.4	1145R	Ja
1038461	1038721	NP-UA	86.5	1145R	Ja
57963	58139	NP-UA	37.8	1145V	Ja
770942	771475	NP-UA	38.5	1145V	Ja
1	20947	NP-UA	10.8	1176C	Ja
57213	58298	NP-UA	73.2	1176C	Ja
111506	120344	NP-UA	1.9	1176C	Ja
770942	771421	NP-UA	40.5	1176C	Ja
1013693	1025311	NP-UA	23.8	1176C	Ja
1026984	1028007	NP-UA	5.1	1176C	Ja
1028570	1029449	NP-UA	0.4	1176C	Ja
1029706	1031027	NP-UA	4.7	1176C	Ja
1037334	1042519	NP-UA	184.7	1176C	Ja
57213	58298	NP-UA	73	1176R	Ja
111814	112517	NP-UA	6	1176R	Ja
744990	745386	NP-UA	40.3	1176R	Ja
770942	771421	NP-UA	40.4	1176R	Ja
1013809	1016084	NP-UA	1.2	1176R	Ja
1018145	1024440	NP-UA	0.3	1176R	Ja
1027274	1029229	NP-UA	7.7	1176R	Ja
1037946	1039376	NP-UA	265.1	1176R	Ja
57020	58493	NP-UA	27.7	1176V	G
770942	772415	NP-UA	87	1182C	Ja
768502	772831	NP-UA	102.5	1182R	Ja
1024613	1034464	NP-UA	24.5	1182R	Ja
25851	26192	NP-UA	21.6	1182V	Ja
57757	58298	NP-UA	89.1	1182V	Ja
161219	161530	NP-UA	16.1	1182V	Ja
321995	322235	NP-UA	8.7	1182V	Ja
348202	348418	NP-UA	27	1182V	Ja
358309	358607	NP-UA	7.2	1182V	Ja
408332	408583	NP-UA	2.6	1182V	Ja
410089	410372	NP-UA	4.7	1182V	Ja
540891	541245	NP-UA	1	1182V	Ja
547014	547456	NP-UA	12.7	1182V	Ja
597494	597625	NP-UA	2.5	1182V	Ja
697276	697564	NP-UA	4.6	1182V	Ja
700241	701180	NP-UA	25.2	1182V	Ja
741420	741711	NP-UA	34.3	1182V	Ja
742134	742367	NP-UA	18.9	1182V	Ja
744189	751321	NP-UA	299.4	1182V	Ja
770531	770914	NP-UA	26.8	1182V	Ja
770915	771726	NP-UA	30.6	1182V	Ja
771727	774463	NP-UA	54.1	1182V	Ja
786960	787168	NP-UA	13	1182V	Ja
791507	791761	NP-UA	36.3	1182V	Ja
796467	796602	NP-UA	5.6	1182V	Ja
895259	895681	NP-UA	0.2	1182V	Ja
966526	966887	NP-UA	8.7	1182V	Ja
1001738	1002840	NP-UA	8.4	1182V	Ja
1026422	1029537	NP-UA	9.4	1182V	Ja
1038181	1039376	NP-UA	240.6	1182V	Ja
57680	58482	NP-UA	31.2	1201C	G
57680	58349	NP-UA	17.2	1201V	G
1030034	1034464	NP-UA	0.2	1226C	E
1030034	1034464	NP-UA	0.2	1226R	E
1030034	1034464	NP-UA	0.2	1226V	E
57213	57962	NP-UA	51.2	192C	Ja
57963	58748	NP-UA	34.4	192C	Ja
91094	92117	NP-UA	5.1	192C	Ja
313206	348342	NP-UA	108	192C	Ja
361477	366640	NP-UA	10.9	192C	Ja
747047	747271	NP-UA	77	192C	Ja
771159	772415	NP-UA	80.9	192C	Ja
57213	57962	NP-UA	51.2	192R	Ja
57963	58748	NP-UA	34.4	192R	Ja
91094	92117	NP-UA	5.1	192R	Ja
313206	348342	NP-UA	107.8	192R	Ja
361477	366640	NP-UA	10.9	192R	Ja
771159	772415	NP-UA	80.9	192R	Ja
57213	57962	NP-UA	51.2	192V	Ja
57963	58748	NP-UA	34.4	192V	Ja
91094	92117	NP-UA	5.1	192V	Ja
313206	348342	NP-UA	107.7	192V	Ja
361477	366640	NP-UA	10.9	192V	Ja
771159	772415	NP-UA	80.8	192V	Ja
125050	140910	NP-UA	6.6	227C	G
126602	140910	NP-UA	7.8	227R	G
126602	140910	NP-UA	7.8	227V	G
1	20947	NP-UA	11.4	26C	E
57213	57962	NP-UA	50.4	26C	E
57963	58748	NP-UA	33.8	26C	E
1037832	1038008	NP-UA	33.3	26C	E
1039130	1042519	NP-UA	4.8	26C	E
1	20947	NP-UA	11.4	26R	E
57213	57962	NP-UA	50.4	26R	E
57963	58748	NP-UA	33.8	26R	E
1037832	1038008	NP-UA	33.3	26R	E
1039130	1042519	NP-UA	4.8	26R	E
1	20947	NP-UA	11.4	26V	E
57213	57962	NP-UA	50.4	26V	E
57963	58748	NP-UA	33.8	26V	E
1037832	1038008	NP-UA	33.3	26V	E
1039130	1042519	NP-UA	4.8	26V	E
770942	772415	NP-UA	85.9	32C	G
770942	772415	NP-UA	85.9	32R	G
125578	131240	NP-UA	1.6	362C	F
125578	131240	NP-UA	1.6	362R	F
125578	131240	NP-UA	1.6	362V	F
774153	774250	NP-UA	14.8	519C	E
1030034	1034464	NP-UA	0.3	519C	E
1038461	1038757	NP-UA	99.9	519C	E
1030034	1034464	NP-UA	0.2	519R	E
1030034	1034464	NP-UA	0.3	519V	E
770942	772415	NP-UA	86.3	564C	Ja
1	7529	NP-UA	0.3	564R	E
1026818	1042519	NP-UA	226.3	564R	E
1	7529	NP-UA	0.3	564V	E
1026818	1042519	NP-UA	226	564V	E
770942	772415	NP-UA	86.3	68C	Ja
1038398	1038445	NP-UA	45.7	68C	Ja
57757	57962	NP-UA	51.9	68R	Ja
770942	772415	NP-UA	86.3	68R	Ja
770942	772415	NP-UA	86.3	68V	Ja
57680	58530	NP-UA	58.7	72C	G
770942	772426	NP-UA	86.2	908C	Ja
57757	57962	NP-UA	52	908R	Ja
770942	772426	NP-UA	86.2	908R	Ja
770942	772426	NP-UA	86.2	908V	Ja
1	20947	NP-UA	13.3	927C	E
111506	120245	NP-UA	0.2	927C	E
1013693	1025125	NP-UA	20.5	927C	E
1026738	1042519	NP-UA	237.4	927C	E
1	20947	NP-UA	13.3	927R	E
111506	120245	NP-UA	0.2	927R	E
1013693	1025125	NP-UA	20.5	927R	E
1026738	1042519	NP-UA	203.7	927R	E
1	20947	NP-UA	13.3	927V	E
111615	120245	NP-UA	0.4	927V	E
1013693	1025125	NP-UA	20.5	927V	E
1026738	1042519	NP-UA	237.4	927V	E
719232	732487	NP-UA	43.2	951C	E
57757	58309	NP-UA	88.8	951R	E
719232	732612	NP-UA	46.2	951R	E
733061	735089	NP-UA	14.8	951R	E
748462	749152	NP-UA	1.9	951R	E
1038268	1038517	NP-UA	111	951R	E
719232	732487	NP-UA	43.2	951V	E
56796	57816	NP-UA	4.9	968V	G
56796	58748	NP-UA	36.1	98C	G
56796	57816	NP-UA	4.9	98R	G
56796	57816	NP-UA	4.9	98V	G
97784	99849	NP-UA	9.2	Ba
363860	364929	NP-UA	1	Ba
408332	409929	NP-UA	10.2	Ba
961126	963202	NP-UA	0.1	Ba
1030673	1035390	NP-UA	80.7	Ba
774194	775753	NP-UA	42.2	Ct_RefC
1030673	1035390	NP-UA	84.5	Ct_RefC
57213	57962	NP-UA	50.8	Ct_refDa
57963	58748	NP-UA	25.3	Ct_refDa
412356	448486	NP-UA	66	Ct_refDa
448487	454822	NP-UA	21.7	Ct_refDa
473918	475218	NP-UA	1.2	Ct_refDa
581883	582242	NP-UA	3.4	Ct_refDa
632048	632262	NP-UA	0.6	Ct_refDa
642496	674846	NP-UA	23.3	Ct_refDa
831688	834931	NP-UA	2.9	Ct_refDa
1030689	1031469	NP-UA	40.3	Ct_refDa
57213	57962	NP-UA	50.7	D_2923
57963	58748	NP-UA	25.3	D_2923
61351	62117	NP-UA	1.1	D_2923
96678	120155	NP-UA	5.4	D_2923
195090	204801	NP-UA	13	D_2923
412356	442321	NP-UA	49.6	D_2923
532095	534130	NP-UA	3.7	D_2923
1025905	1034464	NP-UA	27.9	D_2923
69317	88069	NP-UA	19.4	F_70
177751	181271	NP-UA	14.5	F_70
183935	192026	NP-UA	6.4	F_70
251546	255658	NP-UA	12.9	F_70
498976	502720	NP-UA	4.4	F_70
511159	513562	NP-UA	9.4	F_70
518973	520574	NP-UA	4.1	F_70
538742	539300	NP-UA	5.1	F_70
628901	629159	NP-UA	2.3	F_70
638304	641356	NP-UA	7.4	F_70
646039	655313	NP-UA	15.7	F_70
719592	734283	NP-UA	54.1	F_70
1012132	1020426	NP-UA	8.1	F_70
1020427	1025348	NP-UA	1.9	F_70
1026756	1028233	NP-UA	12.6	F_70
78692	102624	NP-UA	15.1	D_43nl
140811	160823	NP-UA	2.1	D_43nl
196578	238427	NP-UA	12.3	D_43nl
768360	772831	NP-UA	93.9	D_43nl
57213	57962	NP-UA	50.4	D_84s
57963	58802	NP-UA	24	D_84s
100669	120155	NP-UA	2.7	D_84s
195030	199995	NP-UA	3.3	D_84s
199996	204801	NP-UA	3.8	D_84s
412356	442321	NP-UA	52.1	D_84s
532095	534130	NP-UA	3.6	D_84s
650218	659457	NP-UA	2.4	D_84s
700800	701180	NP-UA	37.1	D_84s
732899	733258	NP-UA	24.1	D_84s
772663	774999	NP-UA	39.5	D_84s
1025905	1034464	NP-UA	27.5	D_84s
57213	57962	NP-UA	50.8	E_5s
57963	58820	NP-UA	23.9	E_5s
96678	120155	NP-UA	7.8	E_5s
195030	199463	NP-UA	3.9	E_5s
199464	204801	NP-UA	4.8	E_5s
412356	442321	NP-UA	48.9	E_5s
532095	534130	NP-UA	3.7	E_5s
700800	701180	NP-UA	37.3	E_5s
732899	733258	NP-UA	24.3	E_5s
1026009	1034464	NP-UA	28.6	E_5s
57213	57962	NP-UA	50.7	F-IC-Cal.fasta
57963	58802	NP-UA	24.2	F-IC-Cal.fasta
96678	120155	NP-UA	5.5	F-IC-Cal.fasta
195090	204801	NP-UA	13.1	F-IC-Cal.fasta
412356	442321	NP-UA	50.8	F-IC-Cal.fasta
532095	534130	NP-UA	3.7	F-IC-Cal.fasta
700800	701180	NP-UA	37.2	F-IC-Cal.fasta
732899	733258	NP-UA	24.2	F-IC-Cal.fasta
1025905	1034464	NP-UA	28	F-IC-Cal.fasta
57213	57962	NP-UA	50.1	F_1
57963	58820	NP-UA	23.4	F_1
96678	100668	NP-UA	0.2	F_1
100669	120155	NP-UA	1.6	F_1
157904	163060	NP-UA	20.4	F_1
195090	204801	NP-UA	12.3	F_1
412356	442321	NP-UA	54.1	F_1
532095	534130	NP-UA	3.4	F_1
700800	701180	NP-UA	36.8	F_1
732899	733258	NP-UA	23.9	F_1
1025905	1034464	NP-UA	26.9	F_1
98026	124913	NP-UA	5.3	F_38nL
700800	701180	NP-UA	37	F_38nL
732899	733258	NP-UA	24	F_38nL
1008427	1013240	NP-UA	1.3	F_38nL
1025905	1034464	NP-UA	27.3	F_38nL
278849	279877	NP-UA	2.4	G
1024613	1034464	NP-UA	25.5	G
181024	196322	NP-UA	5.2	H
768502	773345	NP-UA	102.2	H
920081	920415	NP-UA	3.4	H
1002482	1034464	NP-UA	6.7	H
184815	189032	NP-UA	9.9	H_18s
768502	773345	NP-UA	101.3	H_18s
1024613	1028007	NP-UA	61.7	H_18s
743302	747173	NP-UA	3	J
1026751	1027648	NP-UA	9.9	J
739057	751267	NP-UA	163.1	Ja
1026738	1028233	NP-UA	0.6	Ja
1028234	1042519	NP-UA	24.1	Ja
1	11655	NP-UA	0.6	Ja_26s
57169	57962	NP-UA	52.2	Ja_26s
57963	58820	NP-UA	23.6	Ja_26s
96678	120155	NP-UA	9.4	Ja_26s
195090	198531	NP-UA	1.9	Ja_26s
198532	204801	NP-UA	4.1	Ja_26s
335988	336927	NP-UA	3.5	Ja_26s
412356	439135	NP-UA	44.9	Ja_26s
530832	533191	NP-UA	0.6	Ja_26s
700800	701180	NP-UA	37	Ja_26s
1025905	1042519	NP-UA	162	Ja_26s
1	11655	NP-UA	0.7	Ja_47nL
54059	55173	NP-UA	4.1	Ja_47nL
55460	55844	NP-UA	8.1	Ja_47nL
57253	58309	NP-UA	79.5	Ja_47nL
59266	95314	NP-UA	63.6	Ja_47nL
96678	100874	NP-UA	0.9	Ja_47nL
100875	120155	NP-UA	0.9	Ja_47nL
195090	204976	NP-UA	11.1	Ja_47nL
412356	442321	NP-UA	55.2	Ja_47nL
532095	534130	NP-UA	3.5	Ja_47nL
700800	701180	NP-UA	37	Ja_47nL
732899	733258	NP-UA	24.1	Ja_47nL
772005	772426	NP-UA	45.9	Ja_47nL
1025905	1042519	NP-UA	136.1	Ja_47nL
767854	773506	NP-UA	89.1	K
1024613	1034464	NP-UA	25.1	K
768360	772831	NP-UA	94.6	D_UW3
1024613	1034464	NP-UA	25.9	D_UW3
97053	99849	NP-UA	9	A_HAR13
408332	409912	NP-UA	8	A_HAR13
961126	968208	NP-UA	9.6	A_HAR13
97784	99849	NP-UA	5.3	B_Jali20
292877	303462	NP-UA	0.6	B_Jali20
362659	365145	NP-UA	0.3	B_Jali20
961126	967948	NP-UA	9.2	B_Jali20
786479	791040	NP-UA	60.8	L2C
798093	823642	NP-UA	60.4	L2C
823643	825803	NP-UA	13.3	L2C
849083	856518	NP-UA	3.4	L2C
774194	775877	NP-UA	46.6	A_2497_1
1	49237	NP-UA	10.3	G_9768
181401	183067	NP-UA	5.6	G_9768
191628	230980	NP-UA	3.2	G_9768
259420	305251	NP-UA	12.4	G_9768
56796	57816	NP-UA	4.9	G_11222
125578	131240	NP-UA	1.6	G_11222
1	11655	NP-UA	1.2	E_11023
700800	701180	NP-UA	37.5	E_11023
732899	733258	NP-UA	24.4	E_11023
1025905	1042519	NP-UA	166.5	E_11023
1	49237	NP-UA	9.2	G_9301
181401	183067	NP-UA	5.5	G_9301
191628	230980	NP-UA	3	G_9301
259420	310101	NP-UA	8.8	G_9301
768360	772831	NP-UA	94.2	D-EC
1024613	1034464	NP-UA	25.7	D-EC
768360	772831	NP-UA	94.1	D-LC
1024613	1034464	NP-UA	25.6	D-LC
774194	775873	NP-UA	46.4	A_2497
1	22361	NP-UA	18.5	E_150
57213	57962	NP-UA	51.4	E_150
57963	58820	NP-UA	24.3	E_150
111506	120245	NP-UA	0.4	E_150
700800	701180	NP-UA	37.7	E_150
732899	733258	NP-UA	24.5	E_150
1013693	1025517	NP-UA	20.9	E_150
1027562	1042519	NP-UA	129.1	E_150
1	49237	NP-UA	7.8	G_11074
181401	183067	NP-UA	5.5	G_11074
191628	230980	NP-UA	3.7	G_11074
259420	310101	NP-UA	7.5	G_11074
1	20947	NP-UA	14.3	Sweden2
57213	57962	NP-UA	51.7	Sweden2
57963	58832	NP-UA	24.3	Sweden2
111506	120245	NP-UA	1.5	Sweden2
157904	182713	NP-UA	57.8	Sweden2
700800	701180	NP-UA	37.9	Sweden2
732899	733258	NP-UA	24.7	Sweden2
1013693	1025311	NP-UA	22	Sweden2
1026738	1028233	NP-UA	13.6	Sweden2
1028234	1042519	NP-UA	133.5	Sweden2
1	11655	NP-UA	1.3	F_SW4
57213	57962	NP-UA	51.2	F_SW4
57963	58832	NP-UA	24	F_SW4
96678	120155	NP-UA	6.1	F_SW4
195090	204801	NP-UA	13.7	F_SW4
412356	442321	NP-UA	51.3	F_SW4
532095	534130	NP-UA	3.9	F_SW4
700800	701180	NP-UA	37.6	F_SW4
709781	724809	NP-UA	42.3	F_SW4
732899	733258	NP-UA	24.5	F_SW4
1025905	1042519	NP-UA	166.8	F_SW4
1	20947	NP-UA	13	E_SW3
57213	57962	NP-UA	51.4	E_SW3
57963	58832	NP-UA	24.1	E_SW3
111506	120245	NP-UA	1.3	E_SW3
700800	701180	NP-UA	37.7	E_SW3
732899	733258	NP-UA	24.6	E_SW3
1013693	1025311	NP-UA	21.7	E_SW3
1026738	1028233	NP-UA	13.4	E_SW3
1028234	1042519	NP-UA	132.6	E_SW3
1	11655	NP-UA	1	F_SW5
57213	57962	NP-UA	50.8	F_SW5
57963	58832	NP-UA	23.7	F_SW5
96678	120155	NP-UA	5.6	F_SW5
195090	204801	NP-UA	13.2	F_SW5
412356	442321	NP-UA	50	F_SW5
532095	534130	NP-UA	3.7	F_SW5
700800	701180	NP-UA	37.3	F_SW5
732899	733258	NP-UA	24.3	F_SW5
1025905	1042519	NP-UA	164.7	F_SW5
1	11655	NP-UA	1	E_IU824
700800	701180	NP-UA	37.4	E_IU824
732899	733258	NP-UA	24.3	E_IU824
1025905	1042519	NP-UA	165.4	E_IU824
1	11655	NP-UA	1	E_IU888
700800	701180	NP-UA	37.4	E_IU888
732899	733258	NP-UA	24.3	E_IU888
1025905	1042519	NP-UA	165.5	E_IU888
774194	775877	NP-UA	46.6	A_5291
771124	772831	NP-UA	86.5	G_SotonG1
1024613	1034464	NP-UA	25.5	G_SotonG1
403117	408696	NP-UA	4	D_SotonD5
768360	772831	NP-UA	93	D_SotonD5
1024613	1034464	NP-UA	25	D_SotonD5
774194	775885	NP-UA	46.3	A_7249
55268	56443	NP-UA	5.8	K_SotonK1
758824	772831	NP-UA	63.7	K_SotonK1
1024613	1034464	NP-UA	24.4	K_SotonK1
774194	775870	NP-UA	46.5	A_363
1	20947	NP-UA	13.8	E_SotonE4
111506	120245	NP-UA	1.3	E_SotonE4
700800	701180	NP-UA	37.7	E_SotonE4
732899	733258	NP-UA	24.6	E_SotonE4
1013693	1025311	NP-UA	21.6	E_SotonE4
1026738	1028233	NP-UA	13.4	E_SotonE4
1028234	1042519	NP-UA	132.3	E_SotonE4
1	11655	NP-UA	1.1	E_Bour
700800	701180	NP-UA	37.4	E_Bour
732899	733258	NP-UA	24.4	E_Bour
1025905	1042519	NP-UA	165.9	E_Bour
58176	58349	NP-UA	42.8	L1_224
58191	58349	NP-UA	39.3	L3_404
1	11655	NP-UA	1.1	F_11-96
57154	58349	NP-UA	82.5	F_11-96
96678	120155	NP-UA	5.9	F_11-96
195090	204801	NP-UA	13.5	F_11-96
218058	226446	NP-UA	6.8	F_11-96
412356	442321	NP-UA	50.7	F_11-96
532095	534130	NP-UA	3.8	F_11-96
700800	701180	NP-UA	37.5	F_11-96
732899	733258	NP-UA	24.4	F_11-96
1025905	1042519	NP-UA	165.8	F_11-96
1	11655	NP-UA	1.1	F_1-93
57154	58349	NP-UA	82.4	F_1-93
96678	120155	NP-UA	5.8	F_1-93
195090	204801	NP-UA	13.4	F_1-93
412356	442321	NP-UA	50.6	F_1-93
532095	534130	NP-UA	5.4	F_1-93
700800	701180	NP-UA	37.4	F_1-93
732899	733258	NP-UA	24.4	F_1-93
1025905	1042519	NP-UA	167.5	F_1-93
1	11655	NP-UA	0.5	F_6-94
57154	58349	NP-UA	81.2	F_6-94
96678	120155	NP-UA	4.8	F_6-94
157904	163060	NP-UA	19	F_6-94
195030	195868	NP-UA	2.4	F_6-94
196837	204801	NP-UA	6.1	F_6-94
412356	442321	NP-UA	51.1	F_6-94
532095	534130	NP-UA	3.5	F_6-94
700800	701180	NP-UA	36.9	F_6-94
732899	733258	NP-UA	24	F_6-94
995741	1015714	NP-UA	44.1	F_6-94
1018057	1042519	NP-UA	172.7	F_6-94
1	11655	NP-UA	1	D_13-96
57154	58349	NP-UA	82.1	D_13-96
61311	62117	NP-UA	0.8	D_13-96
96678	120155	NP-UA	5.5	D_13-96
195090	204801	NP-UA	13.2	D_13-96
412356	442321	NP-UA	49.9	D_13-96
532095	534130	NP-UA	3.7	D_13-96
700800	701180	NP-UA	37.3	D_13-96
732899	733258	NP-UA	24.3	D_13-96
1025905	1042519	NP-UA	164.5	D_13-96
58176	58298	NP-UA	28.9	C_TW3
293124	302319	NP-UA	1.1	C_TW3
774194	775870	NP-UA	46.5	C_TW3
55268	56443	NP-UA	6.1	D_CS637_11
251912	258094	NP-UA	7.3	D_CS637_11
768309	772831	NP-UA	102.2	D_CS637_11
1024613	1034464	NP-UA	25.8	D_CS637_11
58191	58349	NP-UA	39.2	L2b_CS19_08
58191	58349	NP-UA	39.1	L2b_CS784_08
1	11655	NP-UA	1	E_CS1025_11
700800	701180	NP-UA	37.3	E_CS1025_11
732899	733258	NP-UA	24.3	E_CS1025_11
1025905	1042519	NP-UA	164.9	E_CS1025_11
1	11655	NP-UA	1	F_CS847_08
57169	58349	NP-UA	82.7	F_CS847_08
412356	442321	NP-UA	50	F_CS847_08
532095	534130	NP-UA	5.3	F_CS847_08
644228	654822	NP-UA	20.3	F_CS847_08
700800	701180	NP-UA	37.3	F_CS847_08
732899	733258	NP-UA	24.3	F_CS847_08
1025905	1042519	NP-UA	164.8	F_CS847_08
768066	773118	NP-UA	88.4	Ia_CS190_96
1024613	1034464	NP-UA	25.9	Ia_CS190_96
1	20947	NP-UA	11.9	E-103
57169	58349	NP-UA	83.4	E-103
111506	120245	NP-UA	0.3	E-103
700800	701180	NP-UA	37.6	E-103
732899	733258	NP-UA	24.5	E-103
1013693	1026008	NP-UA	21.8	E-103
1026009	1042519	NP-UA	168.4	E-103
1	20947	NP-UA	12.5	E-160
57169	58349	NP-UA	83.2	E-160
111506	120245	NP-UA	1.1	E-160
700800	701180	NP-UA	37.5	E-160
732899	733258	NP-UA	24.4	E-160
1013693	1025311	NP-UA	21.3	E-160
1026738	1028233	NP-UA	13.3	E-160
1028234	1042519	NP-UA	131.3	E-160
1	20947	NP-UA	12.9	E-547
57169	58349	NP-UA	83.6	E-547
111506	120245	NP-UA	1.3	E-547
700800	701180	NP-UA	37.7	E-547
732899	733306	NP-UA	23	E-547
1013693	1025311	NP-UA	21.6	E-547
1026738	1028233	NP-UA	13.4	E-547
1028234	1042519	NP-UA	132.3	E-547
1	11655	NP-UA	1.2	E-8873
57154	58349	NP-UA	82.6	E-8873
96678	120116	NP-UA	6.7	E-8873
195090	204801	NP-UA	13.5	E-8873
700800	701180	NP-UA	37.5	E-8873
732899	733306	NP-UA	22.8	E-8873
1025905	1042519	NP-UA	166.2	E-8873
1	20947	NP-UA	12.9	E-32931
57154	58349	NP-UA	83	E-32931
111506	120245	NP-UA	0.4	E-32931
164296	166184	NP-UA	4.7	E-32931
184768	194529	NP-UA	4.9	E-32931
700800	701180	NP-UA	37.7	E-32931
732899	733306	NP-UA	23	E-32931
1013693	1025311	NP-UA	21.6	E-32931
1026738	1028233	NP-UA	13.4	E-32931
1028234	1042519	NP-UA	132.2	E-32931
1	20947	NP-UA	12.3	E_DK20
121260	123640	NP-UA	8.5	E_DK20
179423	179834	NP-UA	0.4	E_DK20
247629	258599	NP-UA	2.3	E_DK20
700800	701180	NP-UA	37.4	E_DK20
732899	733306	NP-UA	22.8	E_DK20
1015715	1025311	NP-UA	11.4	E_DK20
1026716	1028233	NP-UA	15.1	E_DK20
1028234	1042519	NP-UA	130.6	E_DK20
1	11655	NP-UA	0.9	F-6068
57154	58349	NP-UA	81.9	F-6068
96678	120116	NP-UA	6.9	F-6068
157904	163060	NP-UA	19.5	F-6068
195090	204801	NP-UA	13	F-6068
412356	442321	NP-UA	54	F-6068
532095	534130	NP-UA	3.6	F-6068
700800	701180	NP-UA	37.2	F-6068
732899	733306	NP-UA	22.6	F-6068
1025876	1042519	NP-UA	163.6	F-6068
1	11655	NP-UA	0.4	SQ32
57143	58349	NP-UA	80.6	SQ32
96678	120155	NP-UA	4.6	SQ32
179423	179834	NP-UA	0.2	SQ32
247390	255658	NP-UA	13.2	SQ32
700800	701180	NP-UA	36.8	SQ32
732899	733306	NP-UA	22.3	SQ32
1026422	1042519	NP-UA	153.4	SQ32
1	11655	NP-UA	0.4	SQ29
57143	58349	NP-UA	80.6	SQ29
96678	120155	NP-UA	4.6	SQ29
179423	179834	NP-UA	0.2	SQ29
247390	255658	NP-UA	13.1	SQ29
700800	701180	NP-UA	36.8	SQ29
732899	733306	NP-UA	22.3	SQ29
1026422	1042519	NP-UA	153.3	SQ29
55290	56443	NP-UA	6.3	SQ20
184369	189727	NP-UA	11.5	SQ20
768502	773345	NP-UA	101.9	SQ20
1024613	1034464	NP-UA	26.1	SQ20
55290	56443	NP-UA	6.3	SQ24
184369	189727	NP-UA	11.5	SQ24
768502	773345	NP-UA	101.9	SQ24
1024613	1034464	NP-UA	26.1	SQ24
742947	747173	NP-UA	0.5	SQ01
1	11655	NP-UA	1.1	SQ25
57143	58349	NP-UA	82.2	SQ25
96678	120155	NP-UA	5.9	SQ25
160877	161749	NP-UA	13.4	SQ25
700800	701180	NP-UA	37.4	SQ25
732899	733306	NP-UA	22.8	SQ25
1025905	1042519	NP-UA	166	SQ25
1	52385	NP-UA	0	SQ15
55460	56443	NP-UA	8.4	SQ15
57118	58405	NP-UA	13.7	SQ15
99774	133032	NP-UA	0.8	SQ15
161146	164916	NP-UA	7.5	SQ15
219432	219821	NP-UA	6.2	SQ15
553069	558653	NP-UA	2.7	SQ15
55460	56443	NP-UA	7.8	SQ19
57118	58405	NP-UA	13	SQ19
161146	164916	NP-UA	6.6	SQ19
219432	219821	NP-UA	5.9	SQ19
553048	558653	NP-UA	1.9	SQ19
23957	40177	NP-UA	8.4	QH111L
41442	49237	NP-UA	7	QH111L
57487	57816	NP-UA	18.2	QH111L
58176	58275	NP-UA	30.2	QH111L
66045	67698	NP-UA	3.2	QH111L
72139	76886	NP-UA	7.3	QH111L
179656	191627	NP-UA	22.6	QH111L
240720	243829	NP-UA	20.2	QH111L
246875	257350	NP-UA	63.3	QH111L
258952	271304	NP-UA	4.7	QH111L
277645	280981	NP-UA	7.8	QH111L
350094	385284	NP-UA	0.1	QH111L
429029	438039	NP-UA	9.1	QH111L
444859	454372	NP-UA	39.2	QH111L
481583	482294	NP-UA	5.7	QH111L
526117	528445	NP-UA	5.3	QH111L
635952	645097	NP-UA	2	QH111L
757409	771312	NP-UA	7.2	QH111L
783800	786478	NP-UA	0.7	QH111L
981635	1019101	NP-UA	23.3	QH111L
768090	772831	NP-UA	91.3	chxRP4F1
1024613	1034464	NP-UA	25.7	chxRP4F1
768090	772831	NP-UA	91.1	chxRP4D10
1024613	1034464	NP-UA	25.6	chxRP4D10
768090	772831	NP-UA	91.1	chxRP1H1
1024613	1034464	NP-UA	25.6	chxRP1H1
56342	57312	P-UA	48	1078V	D
183216	189371	P-UA	7.6	1078V	D
444988	448392	P-UA	17.6	1078V	D
56138	57312	P-UA	43.8	1106C	D
183216	189371	P-UA	7.5	1106C	D
444988	448392	P-UA	17.5	1106C	D
56138	57312	P-UA	43.8	1106R	D
183216	189371	P-UA	7.5	1106R	D
444988	448392	P-UA	17.5	1106R	D
56138	57312	P-UA	43.9	1106V	D
183216	189371	P-UA	7.6	1106V	D
444988	448392	P-UA	17.6	1106V	D
54417	57019	P-UA	107.7	1176V	G
181826	190352	P-UA	0.7	1176V	G
1026793	1027561	P-UA	7.2	1176V	G
54294	55173	P-UA	32.8	1182R	Ja
55624	57312	P-UA	39.2	1182R	Ja
183216	189371	P-UA	7.6	1182R	Ja
444988	448392	P-UA	15.5	1182R	Ja
1026984	1027561	P-UA	12.2	227C	G
1026984	1027561	P-UA	12.2	227R	G
1026984	1027561	P-UA	12.2	227V	G
54294	57019	P-UA	58.9	32V	G
183068	189274	P-UA	6.2	32V	G
760234	761754	P-UA	6.4	32V	G
790344	797331	P-UA	87.9	32V	G
799963	819898	P-UA	7.8	32V	G
825301	826002	P-UA	2.5	32V	G
827105	871020	P-UA	99	32V	G
133033	134933	P-UA	6.3	362C	F
773993	775893	P-UA	135.9	362C	F
783109	883485	P-UA	253.5	362C	F
923775	941098	P-UA	39.8	362C	F
942211	962496	P-UA	29.7	362C	F
981310	985396	P-UA	10.6	362C	F
990878	1007315	P-UA	59.1	362C	F
133033	134933	P-UA	6.3	362R	F
773993	775893	P-UA	135.9	362R	F
783109	883485	P-UA	253.5	362R	F
923775	941098	P-UA	39.8	362R	F
942211	962496	P-UA	29.7	362R	F
981310	985396	P-UA	10.6	362R	F
990878	1007315	P-UA	59.1	362R	F
133033	134933	P-UA	6.3	362V	F
773993	775893	P-UA	135.9	362V	F
783109	883485	P-UA	253.5	362V	F
923775	941098	P-UA	39.8	362V	F
942319	962496	P-UA	29.9	362V	F
981310	985396	P-UA	10.6	362V	F
990878	1007315	P-UA	59.1	362V	F
760234	761621	P-UA	5	72C	G
790344	797331	P-UA	90.8	72C	G
799963	819898	P-UA	11.2	72C	G
825301	826002	P-UA	2.6	72C	G
827105	870833	P-UA	104.7	72C	G
760234	761621	P-UA	4.9	72R	G
790344	797331	P-UA	90.3	72R	G
799963	819898	P-UA	10.9	72R	G
825301	826002	P-UA	2.5	72R	G
827105	870700	P-UA	104	72R	G
760234	761621	P-UA	4.9	72V	G
790344	797331	P-UA	90.3	72V	G
799963	819898	P-UA	10.9	72V	G
825301	826002	P-UA	2.5	72V	G
827105	870700	P-UA	104	72V	G
159603	163454	P-UA	8.1	Ba
160316	163454	P-UA	15.5	Ct_RefC
774014	774193	P-UA	9.2	Ct_RefC
4437	7334	P-UA	8.2	Ct_refL3
774014	774116	P-UA	22.2	Ct_refL3
775665	775885	P-UA	61.6	Ct_refL3
56607	57019	P-UA	37.2	D_43nl
183216	189371	P-UA	8.8	D_43nl
56607	57019	P-UA	37.2	G
183216	189371	P-UA	7.3	G
56607	57019	P-UA	36.8	H
444988	448392	P-UA	14.7	H
56607	57312	P-UA	47.1	H_18s
556834	558381	P-UA	5.3	J
56607	57019	P-UA	36.9	K
183216	189371	P-UA	10.2	K
56607	57019	P-UA	37.3	D_UW3
183216	189371	P-UA	7.5	D_UW3
158321	164185	P-UA	3.4	A_HAR13
56607	56749	P-UA	62.3	L2_434BU
160618	163454	P-UA	10.8	B_Jali20
56607	56749	P-UA	62.3	L2C
56607	57312	P-UA	44	G_9768
158498	161953	P-UA	5.9	G_9768
183068	186806	P-UA	48.8	G_9768
230981	259419	P-UA	12.5	G_9768
133033	134933	P-UA	6.3	G_11222
56607	57312	P-UA	43.8	G_9301
158498	161953	P-UA	5.8	G_9301
183068	186806	P-UA	48.5	G_9301
230981	259419	P-UA	12.2	G_9301
56607	57019	P-UA	37.2	D-EC
183216	189371	P-UA	7.4	D-EC
56607	57019	P-UA	37.2	D-LC
183216	189371	P-UA	7.3	D-LC
56607	57312	P-UA	43.9	G_11074
158498	161953	P-UA	5.8	G_11074
183068	186806	P-UA	48.6	G_11074
230981	259419	P-UA	12.3	G_11074
56607	56749	P-UA	62.3	L2_SF25667
56607	56749	P-UA	62.9	L1_440
56607	57019	P-UA	37.1	G_SotonG1
183216	189371	P-UA	7.3	G_SotonG1
56607	57019	P-UA	36.9	D_SotonD5
183216	189371	P-UA	7	D_SotonD5
56444	57312	P-UA	38.8	K_SotonK1
183216	189371	P-UA	6.8	K_SotonK1
759982	768192	P-UA	32.3	J_31-98
160349	163454	P-UA	13.8	C_TW3
56444	57312	P-UA	39.6	D_CS637_11
183216	189371	P-UA	7.4	D_CS637_11
56607	57019	P-UA	37.3	Ia_CS190_96
65929	72014	P-UA	31.1	Ia_CS190_96
183216	189371	P-UA	7.5	Ia_CS190_96
56444	57312	P-UA	39.8	SQ20
56444	57312	P-UA	39.8	SQ24
886192	887789	P-UA	2.6	SQ09
556834	558441	P-UA	5	SQ01
556834	558441	P-UA	4.9	SQ02
556834	558441	P-UA	4.9	SQ05
56444	57117	P-UA	31.5	SQ15
56444	57117	P-UA	30.5	SQ19
56444	57486	P-UA	28.4	QH111L
155631	163454	P-UA	7	QH111L
56607	57019	P-UA	37.2	chxRP4F1
183216	189371	P-UA	7.4	chxRP4F1
56607	57019	P-UA	37.2	chxRP4D10
183216	189371	P-UA	7.3	chxRP4D10
56607	57019	P-UA	37.2	chxRP1H1
183216	189371	P-UA	7.3	chxRP1H1
547176	547381	Trachoma	12.9	1079R	E
25451	25733	Trachoma	10.6	1182V	Ja
55340	55372	Trachoma	28.1	927V	E
782882	784058	Trachoma	5.7	Ct_refDa
788428	788439	Trachoma	1.7	Ct_refDa
111229	111548	Trachoma	1.3	F_70
54204	55451	Trachoma	65.7	D_43nl
54204	55451	Trachoma	65.7	G
690319	690410	Trachoma	18.8	G
55174	55451	Trachoma	38.4	H
55174	55459	Trachoma	30.6	Ja_47nL
782093	783896	Trachoma	1.6	Ja_47nL
54204	55451	Trachoma	65.3	K
54204	55451	Trachoma	66	D_UW3
54204	55451	Trachoma	65.8	D-EC
54204	55451	Trachoma	65.7	D-LC
54204	55451	Trachoma	65.6	G_SotonG1
54204	55451	Trachoma	65.1	D_SotonD5
869427	893862	Trachoma	77	J_6276
54204	55451	Trachoma	66	Ia_CS190_96
111229	111548	Trachoma	1.5	E_DK20
113026	114074	Trachoma	1	E_DK20
52386	55459	Trachoma	25.7	SQ15
52386	55459	Trachoma	24.3	SQ19
55309	55459	Trachoma	43.9	QH111L
54204	55451	Trachoma	65.8	chxRP4F1
54204	55451	Trachoma	65.7	chxRP4D10
54204	55451	Trachoma	65.7	chxRP1H1
757409	759981	Unknown	0.1	1078V	D
775878	782794	Unknown	0.1	1079C	E
368170	375328	Unknown	0.2	1078R	E
228878	230623	Unknown	0.2	F_70
368170	375328	Unknown	0.3	1079R	E
368170	375328	Unknown	0.3	1079V	E
368170	375328	Unknown	0.4	1079C	E
546715	547318	Unknown	0.5	Ja_26s
228878	230560	Unknown	0.6	SQ32
228878	230560	Unknown	0.6	SQ29
234361	234931	Unknown	0.9	E_DK20
564829	572854	Unknown	1.1	1077V	Ja
997249	997589	Unknown	1.1	1077V	Ja
997249	997589	Unknown	1.1	1078R	E
771476	772004	Unknown	1.1	1079C	E
564829	572854	Unknown	1.2	1077C	Ja
564829	572854	Unknown	1.2	1077R	Ja
771476	772004	Unknown	1.2	1077V	Ja
564829	572854	Unknown	1.2	1078R	E
564829	572854	Unknown	1.3	1079R	E
564829	572854	Unknown	1.3	1079V	E
564829	572854	Unknown	1.4	1079C	E
240720	242279	Unknown	1.5	E_DK20
179835	180770	Unknown	1.6	SQ32
179835	180770	Unknown	1.6	SQ29
908055	909649	Unknown	1.7	1078V	D
183776	183934	Unknown	1.7	F_70
234320	234786	Unknown	1.7	F_70
179835	180770	Unknown	1.8	E_DK20
234320	234786	Unknown	1.8	SQ32
234320	234786	Unknown	1.8	SQ29
410939	412132	Unknown	1.9	1176R	Ja
410939	412132	Unknown	1.9	1182C	Ja
113026	116013	Unknown	2	F_70
670547	673508	Unknown	2.2	1079C	E
670547	673508	Unknown	2.3	1079R	E
670547	673508	Unknown	2.3	1079V	E
1	4436	Unknown	14.7	Ct_refL3
54539	56341	Unknown	208.6	1078V	D
54539	56137	Unknown	216.6	1106C	D
54539	56137	Unknown	216.8	1106R	D
54539	56137	Unknown	217.1	1106V	D
55174	55623	Unknown	82.3	1182R	Ja
105937	111228	Unknown	5	E_DK20
124692	125577	Unknown	8.5	362C	F
124692	125577	Unknown	8.5	362R	F
124692	125577	Unknown	8.5	362V	F
124692	125577	Unknown	8.5	G_11222
183068	185466	Unknown	33.7	SQ32
183068	185466	Unknown	33.7	SQ29
183068	185466	Unknown	34.8	E_DK20
187879	191434	Unknown	6.3	Ct_RefC
187879	191434	Unknown	9.3	Ba
191628	192722	Unknown	9.1	QH111L
192027	192606	Unknown	2.6	F_70
192027	192606	Unknown	2.7	SQ32
192027	192606	Unknown	2.7	SQ29
192027	192606	Unknown	2.9	E_DK20
194157	194897	Unknown	7.6	SQ32
194157	194897	Unknown	7.6	SQ29
194299	194897	Unknown	9.4	F_70
194299	194897	Unknown	9.9	E_DK20
240720	243742	Unknown	23.3	F_70
240720	243742	Unknown	23.6	SQ32
240720	243742	Unknown	23.6	SQ29
248933	251545	Unknown	24.8	F_70
255659	255751	Unknown	14.9	F_70
255659	255751	Unknown	15	SQ32
255659	255751	Unknown	15	SQ29
256239	259175	Unknown	5	F_70
256239	259175	Unknown	5.1	SQ32
256239	259175	Unknown	5.1	SQ29
327249	327324	Unknown	12.4	F-IC-Cal.fasta
363708	363751	Unknown	20.5	Ja_47nL
410939	412132	Unknown	3.7	1176C	Ja
410939	412132	Unknown	11.3	1079C	E
410939	412132	Unknown	11.5	1077C	Ja
410939	412132	Unknown	11.5	1079R	E
410939	412132	Unknown	11.5	1079V	E
410939	412132	Unknown	11.6	1077R	Ja
410939	412132	Unknown	11.6	1077V	Ja
410939	412132	Unknown	11.6	1078R	E
410939	412132	Unknown	11.9	107C	Ja
410939	412132	Unknown	11.9	107R	Ja
410939	412132	Unknown	11.9	107V	Ja
410939	412132	Unknown	11.9	1145C	Ja
410939	412132	Unknown	11.9	1145R	Ja
410939	412132	Unknown	11.9	1145V	Ja
475704	477304	Unknown	107.3	Ja_26s
533192	534985	Unknown	12.2	Ja_26s
552194	553288	Unknown	6.2	Ja_26s
560155	564195	Unknown	11.7	F_70
562294	563151	Unknown	4.2	Ja_26s
607013	610302	Unknown	11.3	Ja_26s
670547	673508	Unknown	2.4	1077C	Ja
670547	673508	Unknown	2.4	1077R	Ja
670547	673508	Unknown	2.4	1077V	Ja
670547	673508	Unknown	3.8	1078R	E
699525	700240	Unknown	3.7	1182V	Ja
700608	701180	Unknown	132.4	Ct_refL3
708134	709277	Unknown	61.6	1078V	D
708134	708338	Unknown	87.5	1106C	D
708134	708338	Unknown	87.5	1106R	D
708134	708338	Unknown	87.7	1106V	D
708707	709277	Unknown	5.2	1078R	E
708707	708980	Unknown	10.7	1077C	Ja
708707	708980	Unknown	10.7	1077R	Ja
708707	708980	Unknown	10.7	1077V	Ja
732899	733258	Unknown	39.5	Ct_refL3
747566	747913	Unknown	6.1	1077C	Ja
747639	747913	Unknown	7.6	1078R	E
747639	747913	Unknown	7.7	1077R	Ja
747639	747913	Unknown	7.7	1077V	Ja
752032	755143	Unknown	23.7	1078V	D
770865	771562	Unknown	13.2	1078R	E
771476	772426	Unknown	44.4	1079R	E
771476	772415	Unknown	44.8	1079V	E
771476	772426	Unknown	45.2	107C	Ja
771476	772426	Unknown	45.3	107R	Ja
771476	772426	Unknown	45.3	107V	Ja
771476	772426	Unknown	45.3	1145R	Ja
771476	772426	Unknown	45.3	1145V	Ja
771476	772426	Unknown	45.4	1145C	Ja
805980	806131	Unknown	4.9	Ja_47nL
847368	847574	Unknown	16.3	Ja_26s
896817	901645	Unknown	2.8	SQ25
1026738	1026792	Unknown	33.7	1176V	G
1028008	1028569	Unknown	10.5	1176C	Ja
1028570	1042519	Unknown	763	Ct_refL3
1028881	1029705	Unknown	16.1	1079C	E
1028881	1029705	Unknown	16.2	1079R	E
1028881	1029705	Unknown	16.2	1079V	E
1029023	1030688	Unknown	115.8	Ct_refDa
1029050	1030672	Unknown	137.4	Ct_RefC
1029050	1030672	Unknown	139.7	Ba
1031470	1031969	Unknown	60.8	Ct_refDa
1035391	1037320	Unknown	169.4	Ba
1035391	1037333	Unknown	174.2	Ct_RefC
1035742	1036028	Unknown	42.1	Ct_refDa
1036354	1037400	Unknown	104.4	Ct_refDa
1038578	1038595	Unknown	21.4	68C	Ja
Start & End, coordinates of the putative recombination region on the reference chromosome
P-UA, prevalent urogenital and anorectal; NP-UA, non-prevalent urogenital and anorectal (as described in Figure 2)
Unknown, In some cases, the donor is unknown or uncertain, probably representing unsampled lineages of C. trachomatis
logBF, log of the Bayes Factor score
Fiji genome names, as in Supplemental Table 1
ompA genotypes, based on complete sequence of the ompA gene and provided for each Fiji genome
Blocks of shared recombination events with "unknown donor" assignments are highlighted in different colors.
