## Supplemental Table 3 for "Patterns of within-host spread of *Chlamydia trachomatis* between vagina, endocervix and rectum revealed by comparative genomic analysis"

### Sheet: Sheet1
Supplemental Table 3. Sample information from Group A and B participants
Participant	Group	Endocervical clade/ompA genotype	Rectal clade/ompA genotype	Vaginal clade/ompA genotype	Fixed SNPs found in all 3 sites	Rare Fixed SNPs in 3 sites	Rare fixed SNPs found only in rectal sample	Rare iSNPs found only in rectal sample	Rare fixed SNPs found only in endocervical sample	Rare iSNPs found only in endocervical sample	Rare fixed SNPs found only in vaginalsample	Rare iSNPs found only in vaginal sample	Rare fixed SNPs found in endocervical and rectal but not vaginal sample	Rare iSNPs found in endocervical and rectal but not vaginal sample	Rare fixed SNPs found in vaginal and rectal but not endocervical sample	Rare iSNPs found in vaginal and rectal but not endocervical sample	Rare fixed SNPs found in vaginal and endocervical but not rectal sample	Rare iSNPs found in vaginal and endocervical but not rectal sample	Fixed SNP in rectal sample rare iSNP in vagina	Fixed SNP in rectal sample rare iSNP in endocervix	Fixed SNP in rectal sample rare iSNP in others	Fixed SNP in endocervix sample rare iSNP in vagina	Fixed SNP in endocervix sample rare iSNP in rectum	Fixed SNP in endocervix sample rare iSNP in others	Fixed SNP in vagina sample rare iSNP in endocervix	Fixed SNP in vagina sample rare iSNP in rectum	Fixed SNP in vagina sample rare iSNP in others
927	A	P-UA/E	P-UA/E	P-UA/E	5464	1388	0	27	0	13	0	22	0	11	0	8	0	6	0	0	0	0	0	0	0	0	1
26	A	P-UA/E	P-UA/E	P-UA/E	5316	1264	0	91	0	16	0	50	0	10	0	2	0	6	0	0	0	0	0	3	0	0	1
951	A	P-UA/E	P-UA/E	P-UA/E	5291	1192	0	23	1	15	0	88	0	13	0	4	0	6	0	0	0	0	0	7	0	0	1
192	A	P-UA/Ja	P-UA/Ja	P-UA/Ja	5245	1330	2	25	0	81	0	90	0	5	1	11	0	2	0	0	0	0	0	0	2	0	2
68	A	P-UA/Ja	P-UA/Ja	P-UA/Ja	5241	1085	0	53	0	18	0	57	0	7	0	3	0	2	0	0	0	0	0	0	0	0	0
1226	A	P-UA/E	P-UA/E	P-UA/E	5187	1123	1	183	0	35	0	72	0	3	0	5	0	3	0	0	2	0	0	1	0	0	0
908	A	P-UA/Ja	P-UA/Ja	P-UA/Ja	4911	1010	0	51	0	120	0	228	0	4	0	4	0	1	0	0	1	0	0	0	0	0	3
564	B	P-UA/Ja	P-UA/E	P-UA/E	4750	949	0	105	72	43	0	128	0	4	107	16	0	3	0	0	1	0	0	0	0	0	0
1145	A	P-UA/Ja	P-UA/Ja	P-UA/Ja	4242	841	1	17	0	47	0	244	0	3	0	4	0	2	0	0	0	0	0	0	0	0	1
519	A	P-UA/E	P-UA/E	P-UA/E	4066	860	0	250	0	2	0	200	0	3	0	1	0	3	0	0	1	0	0	0	0	0	0
107	A	P-UA/Ja	P-UA/Ja	P-UA/Ja	3600	729	2	30	0	274	0	74	0	2	0	5	0	1	0	0	0	0	0	1	0	0	0
1077	A	P-UA/Ja	P-UA/Ja	P-UA/Ja	3172	670	0	226	0	9	0	79	0	1	0	0	0	0	0	0	0	0	0	0	0	0	0
1079	A	P-UA/E	P-UA/E	P-UA/E	2189	917	0	329	0	31	0	78	0	5	0	11	0	5	0	0	1	0	0	16	0	0	1
362	A	NP-UA/F	NP-UA/F	NP-UA/F	1986	939	0	195	0	124	0	76	0	9	0	3	0	2	0	0	2	0	0	2	0	0	1
98	A	NP-UA/G	NP-UA/G	NP-UA/G	1247	880	0	27	0	30	0	69	0	3	0	7	0	2	0	0	0	0	0	0	0	0	1
1201	A	NP-UA/G	NP-UA/G	NP-UA/G	1139	788	1	58	0	6	0	6	0	1	0	3	0	5	0	0	0	0	0	8	0	0	0
87	A	NP-UA/G	NP-UA/G	NP-UA/G	1006	721	0	126	0	149	0	110	1	0	0	0	0	3	0	0	0	1	0	0	0	0	0
227	A	NP-UA/G	NP-UA/G	NP-UA/G	825	582	0	192	0	1	0	35	0	0	0	1	0	1	0	0	0	0	0	0	0	0	0
32	B	P-UA/G	P-UA/G	NP-UA/G	759	547	0	18	0	251	0	415	14	14	0	1	0	5	0	0	1	0	0	1	0	0	0
1106	A	NP-UA/D	NP-UA/D	NP-UA/D	695	452	0	17	0	3	0	18	0	4	0	1	0	0	0	0	1	0	0	0	0	0	2
753	A	NP-UA/G	NP-UA/G	NP-UA/G	633	451	0	176	0	26	0	25	0	4	0	0	0	0	0	0	0	0	0	0	0	0	0
968	A	NP-UA/G	NP-UA/G	NP-UA/G	605	436	0	208	0	1	0	9	0	0	0	0	0	2	0	0	0	1	0	1	0	0	1
72	A	NP-UA/G	NP-UA/G	NP-UA/G	554	341	0	65	0	13	0	40	0	2	0	3	0	5	0	0	1	0	0	0	0	0	0
1176	B	P-UA/Ja	P-UA/Ja	NP-UA/G	385	378	0	78	1	54	1	402	25	117	0	12	0	4	0	0	0	0	9	8	0	0	52
1182	B	P-UA/Ja	NP-UA/Ja	P-UA/Ja	250	231	13	252	6	61	0	21	0	2	0	13	218	93	1	0	0	125	0	37	0	0	0
1078	B	nd	P-UA/E	NP-UA/D	32	32	41	119	0	118	1	44	0	3	0	12	2	13	53	57	63	9	0	0	5	0	0
NOTE: "Fixed" SNPs are defined as < 10% reference allele frequency and not in fastGEAR defined recombination blocks. SNVs have 10-90% reference allele frequency. “Rare” SNPs or SNVs are only found in <= 3 samples, which in almost all cases means that they only appeared in samples isolated from one study participant.
NOTE: Highlights indicate boxes used fro counting in Figure 3.
